# The potyviral protein 6K1 reduces plant protease activity during *Turnip mosaic virus* infection

**DOI:** 10.1101/2021.09.05.459032

**Authors:** Sayanta Bera, Gabriella D. Arena, Swayamjit Ray, Sydney Flannigan, Clare L Casteel

**Affiliations:** Department of Plant-Microbe Biology and Plant Pathology, Cornell University, Ithaca, NY, 14850 USA; Laboratório de Biologia Molecular Aplicada, Instituto Biológico de São Paulo, São Paulo, SP, Brazil

**Keywords:** *Arabidopsis thaliana*, defence, jasmonic acid, MPMI, papain-like cysteine proteases, phytohormones, plant-microbe interactions, plant-virus interaction, protein turnover, transcriptomics, *Turnip mosaic virus*

## Abstract

- Potyviral genomes encode just 11 major proteins and multifunctionality is associated to most of these proteins at different stages of virus life cycle. The potyviral protein 6K1 is required for potyvirus replication at the early stages of viral infection and may mediate cell-to-cell movement at later stages.
- Our study demonstrates that the 6K1 protein from *Turnip mosaic virus* (TuMV) reduces the abundance of transcripts related to jasmonic acid biosynthesis and transcripts that encode cysteine protease inhibitors when expressed in *trans* in *Nicotiana benthamiana* relative to controls. Furthermore, 6K1 stability increases when lipoxygenase and cysteine protease activity is inhibited chemically, linking a mechanism to the rapid turnover of 6K1 when expressed in *trans*.
- Using transient expression, we show 6K1 is degraded rapidly at early time points in the infection process, whereas at later stages of infection protease activity is reduced and 6K1 becomes more stable, resulting in higher TuMV accumulation in systemic leaves. There was no impact of 6K1 transient expression on TuMV accumulation in local leaves.
- Together, these results suggest a novel function for the TuMV 6K1 protein which has not been reported previously and enhances our understanding of the complex interactions occurring between plants and potyviruses.
