## Supplementary material for "The potyviral protein 6K1 reduces plant protease activity during *Turnip mosaic virus* infection": Table S1

### Sheet: BPs
Supplementary Table 1. Enriched Biological Processes (BPs) during the Arabidopsis thaliana interaction with Myzus persicae aphids. Overrepresented BPs were identified based on a hypergeometric test with False Discovery Rate (FDR)-adjusted p-values ≤ 0.05. GO: Gene Ontology.
GO ID	GO term	P-value
GO:0009607	response to biotic stimulus	1.04259e-13
GO:0009605	response to external stimulus	1.104e-12
GO:0009719	response to endogenous stimulus	2.88728e-12
GO:0010033	response to organic substance	4.4645e-12
GO:0009611	response to wounding	3.37099e-11
GO:0009628	response to abiotic stimulus	4.66644e-11
GO:0006952	defense response	3.25525e-10
GO:0009753	response to jasmonic acid	2.74917e-09
GO:0071456	cellular response to hypoxia	1.1769e-08
GO:0071453	cellular response to oxygen levels	1.30876e-08
GO:0036293	response to decreased oxygen levels	5.23398e-08
GO:0009698	phenylpropanoid metabolic process	7.00808e-08
GO:0044550	secondary metabolite biosynthetic process	1.6439e-07
GO:0010035	response to inorganic substance	4.66274e-07
GO:0009737	response to abscisic acid	3.54192e-06
GO:0002376	immune system process	5.12568e-06
GO:0042221	response to chemical	1.10486e-05
GO:0009718	anthocyanin-containing compound biosynthetic process	1.14571e-05
GO:0010345	suberin biosynthetic process	1.24872e-05
GO:0009733	response to auxin	1.5231e-05
GO:0051716	cellular response to stimulus	1.565e-05
GO:0042440	pigment metabolic process	1.67874e-05
GO:0009414	response to water deprivation	1.9668e-05
GO:0045087	innate immune response	2.87586e-05
GO:0051707	response to other organism	4.81083e-05
GO:0050832	defense response to fungus	6.39574e-05
GO:1902609	(R)-2-hydroxy-alpha-linolenic acid biosynthetic process	6.75832e-05
GO:0009751	response to salicylic acid	0.000126202
GO:0009651	response to salt stress	0.00014293
GO:0071495	cellular response to endogenous stimulus	0.000320325
GO:0006950	response to stress	0.000321843
GO:0007568	aging	0.000374353
GO:0071395	cellular response to jasmonic acid stimulus	0.000378454
GO:0031542	positive regulation of anthocyanin biosynthetic process	0.000401105
GO:0009627	systemic acquired resistance	0.000404576
GO:0042742	defense response to bacterium	0.000595838
GO:0071446	cellular response to salicylic acid stimulus	0.000646538
GO:0002213	defense response to insect	0.000966712
GO:0010150	leaf senescence	0.000972892
GO:0010230	alternative respiration	0.00138115
GO:0071554	cell wall organization or biogenesis	0.00151737
GO:0071310	cellular response to organic substance	0.00154406
GO:0009867	jasmonic acid mediated signaling pathway	0.00176052
GO:0035336	long-chain fatty-acyl-CoA metabolic process	0.00183155
GO:0043449	cellular alkene metabolic process	0.00189891
GO:1900674	olefin biosynthetic process	0.00189891
GO:0009620	response to fungus	0.00218323
GO:0009643	photosynthetic acclimation	0.0023421
GO:0031540	regulation of anthocyanin biosynthetic process	0.00284967
GO:0006869	lipid transport	0.00297512
GO:0042545	cell wall modification	0.00299205
GO:0010252	auxin homeostasis	0.0032208
GO:0006979	response to oxidative stress	0.0032317
GO:0072593	reactive oxygen species metabolic process	0.00343333
GO:0080167	response to karrikin	0.00421278
GO:0009813	flavonoid biosynthetic process	0.00441915
GO:0006790	sulfur compound metabolic process	0.0046265
GO:1901699	cellular response to nitrogen compound	0.00466612
GO:0009624	response to nematode	0.00494767
GO:0006637	acyl-CoA metabolic process	0.00569365
GO:0001676	long-chain fatty acid metabolic process	0.00576208
GO:0012501	programmed cell death	0.00632147
GO:0044281	small molecule metabolic process	0.00647946
GO:0006032	chitin catabolic process	0.0066127
GO:0046348	amino sugar catabolic process	0.0066127
GO:0080027	response to herbivore	0.0066127
GO:0006949	syncytium formation	0.00751665
GO:0016024	CDP-diacylglycerol biosynthetic process	0.00751665
GO:0002239	response to oomycetes	0.00751684
GO:0009664	plant-type cell wall organization	0.00772036
GO:0032787	monocarboxylic acid metabolic process	0.00774467
GO:0009809	lignin biosynthetic process	0.00812833
GO:0009715	chalcone biosynthetic process	0.00824365
GO:0090400	stress-induced premature senescence	0.00824365
GO:1901038	cyanidin 3-O-glucoside metabolic process	0.00824365
GO:1904250	positive regulation of age-related resistance	0.00824365
GO:0000302	response to reactive oxygen species	0.00907989
GO:0017144	drug metabolic process	0.00926416
GO:0042445	hormone metabolic process	0.00940089
GO:0042343	indole glucosinolate metabolic process	0.00948082
GO:0009817	defense response to fungus, incompatible interaction	0.00954212	2.03;-5.19
GO:0065008	regulation of biological quality	0.0112582
GO:0045088	regulation of innate immune response	0.0115648
GO:0050778	positive regulation of immune response	0.0116369
GO:0006022	aminoglycan metabolic process	0.0116473
GO:0010393	galacturonan metabolic process	0.0116986
GO:0009723	response to ethylene	0.0119858
GO:0009863	salicylic acid mediated signaling pathway	0.013368
GO:0033865	nucleoside bisphosphate metabolic process	0.013368
GO:1901700	response to oxygen-containing compound	0.0145693
GO:0016042	lipid catabolic process	0.0152078
GO:0010143	cutin biosynthetic process	0.0152609
GO:1901071	glucosamine-containing compound metabolic process	0.0152609
GO:0045229	external encapsulating structure organization	0.0161088
GO:0001561	fatty acid alpha-oxidation	0.0164197
GO:0010055	atrichoblast differentiation	0.0164197
GO:0010365	positive regulation of ethylene biosynthetic process	0.0164197
GO:0015760	glucose-6-phosphate transport	0.0164197
GO:1900030	regulation of pectin biosynthetic process	0.0164197
GO:1900910	positive regulation of olefin metabolic process	0.0164197
GO:1901064	syringal lignin metabolic process	0.0164197
GO:1901430	positive regulation of syringal lignin biosynthetic process	0.0164197
GO:2000029	regulation of proanthocyanidin biosynthetic process	0.0164197
GO:0016311	dephosphorylation	0.0165144
GO:0018958	phenol-containing compound metabolic process	0.0165627
GO:0008300	isoprenoid catabolic process	0.0179025
GO:0010167	response to nitrate	0.0179025
GO:0019438	aromatic compound biosynthetic process	0.0184573
GO:0044262	cellular carbohydrate metabolic process	0.0191781
GO:0033559	unsaturated fatty acid metabolic process	0.0192906
GO:0002682	regulation of immune system process	0.019503
GO:0019757	glycosinolate metabolic process	0.0200218
GO:1901615	organic hydroxy compound metabolic process	0.0211747
GO:0009693	ethylene biosynthetic process	0.0219715
GO:0010224	response to UV-B	0.0224888
GO:0009409	response to cold	0.022948
GO:0009744	response to sucrose	0.0233004
GO:0009636	response to toxic substance	0.023409
GO:0002833	positive regulation of response to biotic stimulus	0.0237999
GO:0009745	sucrose mediated signaling	0.0245287
GO:0009830	cell wall modification involved in abscission	0.0245287
GO:0010597	green leaf volatile biosynthetic process	0.0245287
GO:0015824	proline transport	0.0245287
GO:0016110	tetraterpenoid catabolic process	0.0245287
GO:0016124	xanthophyll catabolic process	0.0245287
GO:0019477	L-lysine catabolic process	0.0245287
GO:0019878	lysine biosynthetic process via aminoadipic acid	0.0245287
GO:0032491	detection of molecule of fungal origin	0.0245287
GO:0033512	L-lysine catabolic process to acetyl-CoA via saccharopine	0.0245287
GO:0045764	positive regulation of cellular amino acid metabolic process	0.0245287
GO:0048838	release of seed from dormancy	0.0245287
GO:0060774	auxin mediated signaling pathway involved in phyllotactic patterning	0.0245287
GO:0071497	cellular response to freezing	0.0245287
GO:0043436	oxoacid metabolic process	0.0250824
GO:0009682	induced systemic resistance	0.0252722
GO:0010200	response to chitin	0.0258484
GO:0032103	positive regulation of response to external stimulus	0.0263439
GO:1901362	organic cyclic compound biosynthetic process	0.0276945
GO:0001101	response to acid chemical	0.0307966
GO:0009117	nucleotide metabolic process	0.0311112
GO:0010383	cell wall polysaccharide metabolic process	0.0315165
GO:0031349	positive regulation of defense response	0.0318514
GO:0010029	regulation of seed germination	0.0322813
GO:0080134	regulation of response to stress	0.0324765
GO:0002240	response to molecule of oomycetes origin	0.0325713
GO:0006690	icosanoid metabolic process	0.0325713
GO:0015692	lead ion transport	0.0325713
GO:0015714	phosphoenolpyruvate transport	0.0325713
GO:0016137	glycoside metabolic process	0.0325713
GO:0035264	multicellular organism growth	0.0325713
GO:0035436	triose phosphate transmembrane transport	0.0325713
GO:0042218	1-aminocyclopropane-1-carboxylate biosynthetic process	0.0325713
GO:0060772	leaf phyllotactic patterning	0.0325713
GO:0071732	cellular response to nitric oxide	0.0325713
GO:0002237	response to molecule of bacterial origin	0.0354471
GO:0006817	phosphate ion transport	0.0354471
GO:0008219	cell death	0.0358308
GO:0048827	phyllome development	0.037247
GO:0009828	plant-type cell wall loosening	0.0372735
GO:1905039	carboxylic acid transmembrane transport	0.0373564
GO:0007569	cell aging	0.0405479
GO:0009413	response to flooding	0.0405479
GO:0019516	lactate oxidation	0.0405479
GO:0032107	regulation of response to nutrient levels	0.0405479
GO:0051091	positive regulation of DNA-binding transcription factor activity	0.0405479
GO:0051410	detoxification of nitrogen compound	0.0405479
GO:0071323	cellular response to chitin	0.0405479
GO:0097366	response to bronchodilator	0.0405479
GO:1900384	regulation of flavonol biosynthetic process	0.0405479
GO:1901334	lactone metabolic process	0.0405479
GO:1901601	strigolactone biosynthetic process	0.0405479
GO:0006820	anion transport	0.0416617
GO:0071365	cellular response to auxin stimulus	0.0428148
GO:0009743	response to carbohydrate	0.0428456
GO:0046395	carboxylic acid catabolic process	0.0445084
GO:2000022	regulation of jasmonic acid mediated signaling pathway	0.0449265
GO:0008643	carbohydrate transport	0.045104
GO:0045490	pectin catabolic process	0.045104
GO:0044282	small molecule catabolic process	0.0475926
GO:0010023	proanthocyanidin biosynthetic process	0.0481997
GO:0015713	phosphoglycerate transmembrane transport	0.0484591
GO:0043903	regulation of interspecies interactions between organisms	0.0484591
GO:0046345	abscisic acid catabolic process	0.0484591
GO:0080144	amino acid homeostasis	0.0484591
GO:0080187	floral organ senescence	0.0484591
GO:1900367	positive regulation of defense response to insect	0.0484591
GO:1901672	positive regulation of systemic acquired resistance	0.0484591
GO:0010043	response to zinc ion	0.0489516
