## Supplementary material for "The potyviral protein 6K1 reduces plant protease activity during *Turnip mosaic virus* infection": Table S2

### Sheet: BPs
Supplementary Table 2. Enriched Biological Processes (BPs) during the Arabidopsis thaliana interaction with turnip mosaic virus (TuMV). Overrepresented BPs were identified based on a hypergeometric test with False Discovery Rate (FDR)-adjusted p-values ≤ 0.05. GO: Gene Ontology.
GO ID	GO term	P-value
GO:0006952	defense response	2.41069e-07
GO:0009607	response to biotic stimulus	2.57466e-07
GO:0051707	response to other organism	3.58541e-07
GO:0071456	cellular response to hypoxia	9.13832e-06
GO:0071453	cellular response to oxygen levels	1.00487e-05
GO:0009605	response to external stimulus	1.29696e-05
GO:0050896	response to stimulus	1.42369e-05
GO:0036293	response to decreased oxygen levels	3.43502e-05
GO:0009628	response to abiotic stimulus	0.000103851
GO:0050832	defense response to fungus	0.000127477
GO:0010150	leaf senescence	0.000160243
GO:0009627	systemic acquired resistance	0.000172895
GO:0006979	response to oxidative stress	0.000845984
GO:0010200	response to chitin	0.000973723
GO:0002376	immune system process	0.00104838
GO:1901700	response to oxygen-containing compound	0.00124223
GO:0006949	syncytium formation	0.00140949
GO:0046395	carboxylic acid catabolic process	0.00226144
GO:0045087	innate immune response	0.00242204
GO:0007568	aging	0.00258206
GO:0046345	abscisic acid catabolic process	0.00293918
GO:0048830	adventitious root development	0.00293918
GO:1901698	response to nitrogen compound	0.00353108
GO:0010230	alternative respiration	0.00407609
GO:0043090	amino acid import	0.00407609
GO:0002229	defense response to oomycetes	0.00520396
GO:0010258	NADH dehydrogenase complex (plastoquinone) assembly	0.00538364
GO:0048629	trichome patterning	0.00538364
GO:0009664	plant-type cell wall organization	0.00548323
GO:0042221	response to chemical	0.00629245
GO:0006730	one-carbon metabolic process	0.0065563
GO:0001101	response to acid chemical	0.00667197
GO:0044282	small molecule catabolic process	0.00747031
GO:0009611	response to wounding	0.00800736
GO:0009610	response to symbiotic fungus	0.00849048
GO:0002213	defense response to insect	0.0088186
GO:0006563	L-serine metabolic process	0.0088186
GO:0009631	cold acclimation	0.00891696
GO:0042538	hyperosmotic salinity response	0.00947208
GO:0010411	xyloglucan metabolic process	0.0100492
GO:0006538	glutamate catabolic process	0.0102799
GO:0006586	indolalkylamine metabolic process	0.0114847
GO:0044042	glucan metabolic process	0.0118053
GO:0009819	drought recovery	0.0122204
GO:0048827	phyllome development	0.0122376
GO:0070417	cellular response to cold	0.0124652
GO:0010583	response to cyclopentenone	0.0134923
GO:0016145	S-glycoside catabolic process	0.0134923
GO:0019762	glucosinolate catabolic process	0.0134923
GO:0010033	response to organic substance	0.013562
GO:0000495	box H/ACA snoRNA 3'-end processing	0.014289
GO:0009667	plastid inner membrane organization	0.014289
GO:0009835	fruit ripening	0.014289
GO:0033979	box H/ACA snoRNA metabolic process	0.014289
GO:0042866	pyruvate biosynthetic process	0.014289
GO:0045176	apical protein localization	0.014289
GO:0048498	establishment of petal orientation	0.014289
GO:0080149	sucrose induced translational repression	0.014289
GO:0090042	tubulin deacetylation	0.014289
GO:0090428	perianth development	0.014289
GO:0090707	establishment of plant organ orientation	0.014289
GO:1902455	negative regulation of stem cell population maintenance	0.014289
GO:0042436	indole-containing compound catabolic process	0.0143072
GO:0061077	chaperone-mediated protein folding	0.0147304
GO:0009828	plant-type cell wall loosening	0.0156871
GO:0002238	response to molecule of fungal origin	0.01644
GO:0009617	response to bacterium	0.0173592
GO:0042493	response to drug	0.0181659
GO:0051716	cellular response to stimulus	0.0190065
GO:0009409	response to cold	0.0193409
GO:0009861	jasmonic acid and ethylene-dependent systemic resistance	0.0214005
GO:0016115	terpenoid catabolic process	0.0214005
GO:0044003	modulation by symbiont of host process	0.0240281
GO:0009753	response to jasmonic acid	0.024659
GO:1901616	organic hydroxy compound catabolic process	0.0248631
GO:0031347	regulation of defense response	0.0261396
GO:0006970	response to osmotic stress	0.0263931
GO:0010555	response to mannitol	0.0267803
GO:0035821	modulation of process of other organism	0.0267803
GO:0009725	response to hormone	0.028214
GO:0002164	larval development	0.0283744
GO:0008153	para-aminobenzoic acid biosynthetic process	0.0283744
GO:0009609	response to symbiotic bacterium	0.0283744
GO:0043555	regulation of translation in response to stress	0.0283744
GO:0046244	salicylic acid catabolic process	0.0283744
GO:0061062	regulation of nematode larval development	0.0283744
GO:0070179	D-serine biosynthetic process	0.0283744
GO:0072702	response to methyl methanesulfonate	0.0283744
GO:1900030	regulation of pectin biosynthetic process	0.0283744
GO:1990966	ATP generation from poly-ADP-D-ribose	0.0283744
GO:2000905	negative regulation of starch metabolic process	0.0283744
GO:0043144	snoRNA processing	0.0296529
GO:0010035	response to inorganic substance	0.0297559
GO:0044106	cellular amine metabolic process	0.029994
GO:1901136	carbohydrate derivative catabolic process	0.0311706
GO:0009612	response to mechanical stimulus	0.0326421
GO:0044403	symbiotic process	0.0328447
GO:0009072	aromatic amino acid family metabolic process	0.0336042
GO:0002831	regulation of response to biotic stimulus	0.0339887
GO:0003008	system process	0.0357438
GO:0003018	vascular process in circulatory system	0.0357438
GO:0010233	phloem transport	0.0357438
GO:1901606	alpha-amino acid catabolic process	0.0361456
GO:0032101	regulation of response to external stimulus	0.0383551
GO:0044036	cell wall macromolecule metabolic process	0.0383551
GO:0045229	external encapsulating structure organization	0.0386311
GO:0140115	export across plasma membrane	0.0389544
GO:0043436	oxoacid metabolic process	0.039676
GO:0051607	defense response to virus	0.0400755
GO:0015979	photosynthesis	0.0408991
GO:0009414	response to water deprivation	0.0413725
GO:0000256	allantoin catabolic process	0.0422593
GO:0000494	box C/D snoRNA 3'-end processing	0.0422593
GO:0009915	phloem sucrose loading	0.0422593
GO:0015824	proline transport	0.0422593
GO:0031120	snRNA pseudouridine synthesis	0.0422593
GO:0032491	detection of molecule of fungal origin	0.0422593
GO:0033194	response to hydroperoxide	0.0422593
GO:0033967	box C/D snoRNA metabolic process	0.0422593
GO:0048838	release of seed from dormancy	0.0422593
GO:0051973	positive regulation of telomerase activity	0.0422593
GO:0062034	L-pipecolic acid biosynthetic process	0.0422593
GO:0072718	response to cisplatin	0.0422593
GO:0090357	regulation of tryptophan metabolic process	0.0422593
GO:1990258	histone glutamine methylation	0.0422593
GO:0071365	cellular response to auxin stimulus	0.0458927
GO:0009064	glutamine family amino acid metabolic process	0.0480409
GO:0007165	signal transduction	0.048295
GO:0009416	response to light stimulus	0.0489962
GO:0042026	protein refolding	0.0492021
