## Supplementary material for "The potyviral protein 6K1 reduces plant protease activity during *Turnip mosaic virus* infection": Table S3

### Sheet: BPs
Supplementary Table 1. Enriched Biological Processes (BPs) during the Arabidopsis thaliana interaction with a combination of both Myzus persicae aphids and turnip mosaic virus (TuMV). Overrepresented BPs were identified based on a hypergeometric test with False Discovery Rate (FDR)-adjusted p-values ≤ 0.05. GO: Gene Ontology.
GO ID	GO term	P-value
GO:0044419	interspecies interaction between organisms	7.57367e-22
GO:0043207	response to external biotic stimulus	4.12861e-20
GO:0009628	response to abiotic stimulus	5.24285e-17
GO:0010033	response to organic substance	5.7876e-12
GO:0009611	response to wounding	8.10926e-10
GO:0009719	response to endogenous stimulus	3.03729e-09
GO:0019748	secondary metabolic process	9.65838e-09
GO:0009751	response to salicylic acid	1.02592e-07
GO:0042742	defense response to bacterium	1.27315e-07
GO:0009753	response to jasmonic acid	2.05288e-07
GO:0050832	defense response to fungus	2.09702e-07
GO:0009414	response to water deprivation	2.15456e-07
GO:0010035	response to inorganic substance	2.34663e-07
GO:0006955	immune response	4.16258e-07
GO:0036293	response to decreased oxygen levels	7.27163e-07
GO:0071456	cellular response to hypoxia	1.13205e-06
GO:0071453	cellular response to oxygen levels	1.36237e-06
GO:0009718	anthocyanin-containing compound biosynthetic process	1.57163e-06
GO:0009409	response to cold	1.86825e-06
GO:0019684	photosynthesis, light reaction	2.4449e-06
GO:0080167	response to karrikin	3.4196e-06
GO:0051716	cellular response to stimulus	5.43853e-06
GO:0009631	cold acclimation	6.40509e-06
GO:1901700	response to oxygen-containing compound	7.17856e-06
GO:0009664	plant-type cell wall organization	1.05127e-05
GO:0010200	response to chitin	1.60726e-05
GO:0042537	benzene-containing compound metabolic process	1.71143e-05
GO:0060866	leaf abscission	1.98541e-05
GO:0016053	organic acid biosynthetic process	3.40547e-05
GO:1901617	organic hydroxy compound biosynthetic process	4.01998e-05
GO:0042538	hyperosmotic salinity response	4.10665e-05
GO:0050821	protein stabilization	6.75824e-05
GO:0009627	systemic acquired resistance	9.03878e-05
GO:0044281	small molecule metabolic process	9.93876e-05
GO:0046345	abscisic acid catabolic process	0.000106132
GO:0009773	photosynthetic electron transport in photosystem I	0.000107865
GO:0044255	cellular lipid metabolic process	0.000109116
GO:0018958	phenol-containing compound metabolic process	0.000131947
GO:0001101	response to acid chemical	0.000176896
GO:0042221	response to chemical	0.000199256
GO:1901698	response to nitrogen compound	0.000199948
GO:0009636	response to toxic substance	0.000282095
GO:0006979	response to oxidative stress	0.000289229
GO:0042440	pigment metabolic process	0.000439153
GO:0010258	NADH dehydrogenase complex (plastoquinone) assembly	0.000454668
GO:0006950	response to stress	0.000615413
GO:0044038	cell wall macromolecule biosynthetic process	0.000617975
GO:0043436	oxoacid metabolic process	0.000671182
GO:0033692	cellular polysaccharide biosynthetic process	0.000684189
GO:0010817	regulation of hormone levels	0.000768848
GO:0044262	cellular carbohydrate metabolic process	0.000824174
GO:0010150	leaf senescence	0.000898185
GO:0005975	carbohydrate metabolic process	0.000976865
GO:0080134	regulation of response to stress	0.00102996
GO:0006949	syncytium formation	0.00108578
GO:0016115	terpenoid catabolic process	0.00108578
GO:0002213	defense response to insect	0.00125123
GO:0016999	antibiotic metabolic process	0.0013762
GO:0098542	defense response to other organism	0.00139952
GO:0043288	apocarotenoid metabolic process	0.00142544
GO:1902644	tertiary alcohol metabolic process	0.00142544
GO:0002831	regulation of response to biotic stimulus	0.00143136
GO:0002238	response to molecule of fungal origin	0.00147182
GO:0009737	response to abscisic acid	0.0015898
GO:0050896	response to stimulus	0.0017933
GO:0015979	photosynthesis	0.00185274
GO:0010190	cytochrome b6f complex assembly	0.00188641
GO:0080142	regulation of salicylic acid biosynthetic process	0.00188641
GO:0019752	carboxylic acid metabolic process	0.00191976
GO:0032101	regulation of response to external stimulus	0.00201478
GO:0046395	carboxylic acid catabolic process	0.00214283
GO:0006714	sesquiterpenoid metabolic process	0.00220908
GO:0009416	response to light stimulus	0.00228834
GO:0016125	sterol metabolic process	0.00229246
GO:0071229	cellular response to acid chemical	0.00240608
GO:0045488	pectin metabolic process	0.00245583
GO:0010306	rhamnogalacturonan II biosynthetic process	0.00259735
GO:0048830	adventitious root development	0.00259735
GO:0090391	granum assembly	0.00259735
GO:0006633	fatty acid biosynthetic process	0.00261841
GO:0006629	lipid metabolic process	0.00261925
GO:0006749	glutathione metabolic process	0.00280598
GO:0009828	plant-type cell wall loosening	0.00285897
GO:0010383	cell wall polysaccharide metabolic process	0.003121
GO:0002239	response to oomycetes	0.00316062
GO:0050829	defense response to Gram-negative bacterium	0.00323189
GO:0009867	jasmonic acid mediated signaling pathway	0.00324288
GO:0009407	toxin catabolic process	0.00383819
GO:0009699	phenylpropanoid biosynthetic process	0.00420843
GO:0052386	cell wall thickening	0.00424459
GO:0009697	salicylic acid biosynthetic process	0.00433069
GO:0044042	glucan metabolic process	0.00445416
GO:0030091	protein repair	0.00500527
GO:0048827	phyllome development	0.00572081
GO:0002682	regulation of immune system process	0.00581878
GO:0009625	response to insect	0.00592236
GO:0009768	photosynthesis, light harvesting in photosystem I	0.0061511
GO:0010112	regulation of systemic acquired resistance	0.0061511
GO:0010540	basipetal auxin transport	0.00658867
GO:0080027	response to herbivore	0.00658867
GO:0009759	indole glucosinolate biosynthetic process	0.00671508
GO:0009617	response to bacterium	0.00681814
GO:0007568	aging	0.00683099
GO:0071446	cellular response to salicylic acid stimulus	0.00685482
GO:0042430	indole-containing compound metabolic process	0.00708619
GO:1901616	organic hydroxy compound catabolic process	0.00773014
GO:0044282	small molecule catabolic process	0.00776177
GO:0048825	cotyledon development	0.00785134
GO:1901701	cellular response to oxygen-containing compound	0.00803204
GO:0010412	mannan metabolic process	0.00805078
GO:0010618	aerenchyma formation	0.00805078
GO:0019695	choline metabolic process	0.00805078
GO:0033614	chloroplast proton-transporting ATP synthase complex assembly	0.00805078
GO:0045943	positive regulation of transcription by RNA polymerase I	0.00805078
GO:0048838	release of seed from dormancy	0.00805078
GO:0052544	defense response by callose deposition in cell wall	0.00842296
GO:0016051	carbohydrate biosynthetic process	0.00853952
GO:0006694	steroid biosynthetic process	0.00874713
GO:0042026	protein refolding	0.00890114
GO:0009408	response to heat	0.00984671
GO:0055114	oxidation-reduction process	0.0104483
GO:0031349	positive regulation of defense response	0.0104863
GO:0104004	cellular response to environmental stimulus	0.0113154
GO:0072330	monocarboxylic acid biosynthetic process	0.0117338
GO:0009644	response to high light intensity	0.0117964
GO:0010411	xyloglucan metabolic process	0.0118937
GO:0019252	starch biosynthetic process	0.0121544
GO:0007165	signal transduction	0.0124592
GO:0071555	cell wall organization	0.0126528
GO:0009620	response to fungus	0.0128326
GO:0010588	cotyledon vascular tissue pattern formation	0.0130223
GO:0031407	oxylipin metabolic process	0.0130223
GO:0052325	cell wall pectin biosynthetic process	0.0132084
GO:0010942	positive regulation of cell death	0.0144539
GO:0010136	ureide catabolic process	0.0155387
GO:0048281	inflorescence morphogenesis	0.0155387
GO:1901562	response to paraquat	0.0155387
GO:1902479	positive regulation of defense response to bacterium, incompatible interaction	0.0155387
GO:0009651	response to salt stress	0.0161739
GO:0000302	response to reactive oxygen species	0.0162865
GO:0005976	polysaccharide metabolic process	0.0165449
GO:0016132	brassinosteroid biosynthetic process	0.0167252
GO:0010431	seed maturation	0.016915
GO:0009808	lignin metabolic process	0.0172901
GO:0006952	defense response	0.0182538
GO:0019758	glycosinolate biosynthetic process	0.0187831
GO:1900426	positive regulation of defense response to bacterium	0.0188687
GO:0009612	response to mechanical stimulus	0.0189664
GO:0009682	induced systemic resistance	0.0192213
GO:0001505	regulation of neurotransmitter levels	0.0196847
GO:0009813	flavonoid biosynthetic process	0.0212026
GO:0009934	regulation of meristem structural organization	0.0224738
GO:0015740	C4-dicarboxylate transport	0.0224738
GO:0060429	epithelium development	0.0224738
GO:0009684	indoleacetic acid biosynthetic process	0.0225223
GO:0006468	protein phosphorylation	0.0240685
GO:0010565	regulation of cellular ketone metabolic process	0.0246647
GO:0006145	purine nucleobase catabolic process	0.0249967
GO:0006883	cellular sodium ion homeostasis	0.0249967
GO:0009413	response to flooding	0.0249967
GO:0019218	regulation of steroid metabolic process	0.0249967
GO:0034087	establishment of mitotic sister chromatid cohesion	0.0249967
GO:0045922	negative regulation of fatty acid metabolic process	0.0249967
GO:0070550	rDNA condensation	0.0249967
GO:0071169	establishment of protein localization to chromatin	0.0249967
GO:0071733	transcriptional activation by promoter-enhancer looping	0.0249967
GO:0090579	dsDNA loop formation	0.0249967
GO:0120187	positive regulation of protein localization to chromatin	0.0249967
GO:1900378	positive regulation of secondary metabolite biosynthetic process	0.0249967
GO:1905406	positive regulation of mitotic cohesin loading	0.0249967
GO:1990414	replication-born double-strand break repair via sister chromatid exchange	0.0249967
GO:0015766	disaccharide transport	0.0263504
GO:0032870	cellular response to hormone stimulus	0.0275167
GO:0006568	tryptophan metabolic process	0.0281317
GO:0050778	positive regulation of immune response	0.0296444
GO:0009624	response to nematode	0.0305973
GO:0016108	tetraterpenoid metabolic process	0.0315962
GO:0016128	phytosteroid metabolic process	0.0315962
GO:0070417	cellular response to cold	0.0315962
GO:0042446	hormone biosynthetic process	0.0317238
GO:1901606	alpha-amino acid catabolic process	0.0326631
GO:0002229	defense response to oomycetes	0.0327393
GO:0044272	sulfur compound biosynthetic process	0.0333752
GO:0031540	regulation of anthocyanin biosynthetic process	0.0344559
GO:0045840	positive regulation of mitotic nuclear division	0.0344559
GO:0010268	brassinosteroid homeostasis	0.0352358
GO:0010583	response to cyclopentenone	0.0353161
GO:0016145	S-glycoside catabolic process	0.0353161
GO:0019762	glucosinolate catabolic process	0.0353161
GO:0042181	ketone biosynthetic process	0.0353161
GO:0042631	cellular response to water deprivation	0.0353161
GO:0009957	epidermal cell fate specification	0.0361964
GO:0010021	amylopectin biosynthetic process	0.0361964
GO:0071486	cellular response to high light intensity	0.0361964
GO:1900367	positive regulation of defense response to insect	0.0361964
GO:0009312	oligosaccharide biosynthetic process	0.0392949
GO:0048598	embryonic morphogenesis	0.0392949
GO:1901568	fatty acid derivative metabolic process	0.0394709
GO:0009615	response to virus	0.0397338
GO:0006636	unsaturated fatty acid biosynthetic process	0.0402519
GO:0034605	cellular response to heat	0.0409023
GO:0005992	trehalose biosynthetic process	0.0414227
GO:0009862	systemic acquired resistance, salicylic acid mediated signaling pathway	0.0414227
GO:0010206	photosystem II repair	0.0414227
GO:0010310	regulation of hydrogen peroxide metabolic process	0.0414227
GO:0016104	triterpenoid biosynthetic process	0.0414227
GO:0051085	chaperone cofactor-dependent protein refolding	0.0430514
GO:0071470	cellular response to osmotic stress	0.0430514
GO:0010118	stomatal movement	0.0432178
GO:0009626	plant-type hypersensitive response	0.0440968
GO:0010087	phloem or xylem histogenesis	0.0452882
GO:0016117	carotenoid biosynthetic process	0.0456521
GO:0009561	megagametogenesis	0.0465958
GO:0016143	S-glycoside metabolic process	0.0470108
GO:0019760	glucosinolate metabolic process	0.0470108
GO:0009657	plastid organization	0.048585
GO:0009814	defense response, incompatible interaction	0.0488029
GO:0006021	inositol biosynthetic process	0.0489279
GO:0016120	carotene biosynthetic process	0.0489279
GO:0019464	glycine decarboxylation via glycine cleavage system	0.0489279
GO:0032210	regulation of telomere maintenance via telomerase	0.0489279
GO:0042759	long-chain fatty acid biosynthetic process	0.0489279
GO:0043090	amino acid import	0.0489279
GO:0045876	positive regulation of sister chromatid cohesion	0.0489279
GO:0060964	regulation of gene silencing by miRNA	0.0489279
GO:0071922	regulation of cohesin loading	0.0489279
GO:1902290	positive regulation of defense response to oomycetes	0.0489279
GO:0009071	serine family amino acid catabolic process	0.0490381
GO:0030497	fatty acid elongation	0.0490381
